# Beyond compliance: evaluating the impact of assent-based training on equine behavior and the human-horse relationship

**DOI:** 10.64898/2026.09.12.751177

**Authors:** Elisa Tanghetti, Remco Folkerstma, Friederike Range

## Abstract

Recent advances in animal training increasingly emphasize welfare, positive experience and the reduction of stress. In the equine sector, however, such progress is complicated by the horse’s dual role as both companion and performance animal. This study investigated whether an assent-based training approach (ABT) has an effect on horse behavior and human–horse interaction quality compared to traditional equine training (TET) based on pressure and release. Two groups of horse–owner pairs (ABT and TET) participated in two behavioral tests. A stroking session evaluated horses’ responses to human tactile interaction, while an obstacle path assessed horses’ exploration of novel objects and refusal behaviors. Behavioral measures of exploration, avoidance, and owner-directed behaviors were analyzed alongside horse personality traits. A newly validated questionnaire was used to gather demography information, training habits and horse personality traits. During the stroking session, ABT horses displayed more positive human-directed behaviors, reflecting active engagement rather than passive tolerance. Sociability was associated with the overall frequency of human-directed behaviors, but did not predict their positive valence, which was instead linked to ABT training style. Horses trained mainly with ABT explored obstacles more and showed fewer refusal behaviors than traditionally trained horses, independently of anxiety traits derived from personality scores. These findings suggest that assent-based training practices are associated with increased confidence and cooperative engagement in horses, supporting the potential of agency-oriented approaches to enhance both equine welfare and human–horse interaction quality.
