## Supplementary material for "Beyond compliance: evaluating the impact of assent-based training on equine behavior and the human-horse relationship": StrokingSession_data

### Sheet: Sheet1
Subject	Owner	Breed	Age	Sex	Group	Housing	Sociability_1	Sociability_2	Sociability_3	Anxiety_score	Sociability_score	Exploration	Exploration_yes	Stand_alert	Rest_standing	Stand_sleep	Restless	Threat	Avoid	Step aside	Stomp	Groom	Scratch	Look at	Smell	yawn	stretch	lips_licking	Shake	Head_tilt	Auto_grooming	Nose_pinch	Blow	Penis_extension	Human_directed	Aversive_total	Aversive_t_yes	Self_directed_total	self-maintenance	maintenance_yes	PNS_beh	social.beh	social_beh_yes
Asmar	1	ARAB	13	M	ABT	PADDOCK	4	1	2	7	7	4.48	yes	5.718	465.678	0	0	0	0	0	0	1	2	8	3	1	0	7	0	1	0	4	0	0	14	0	no	13	0	no	8	5	yes
Bali	2	HAFLINGER	7	F	ABT	PADDOCK	3	4	4	0	11	0	no	64.515	413.554	0	0	0	0	0	0	0	0	22	0	0	0	1	0	0	0	12	0	0	22	0	no	13	0	no	1	12	yes
Ester	3	PONY	14	F	ABT	PADDOCK	4	3	3	8	10	0	no	14.996	444.514	0	18.838	0	0	0	0	20	0	12	5	0	0	3	0	0	1	6	0	0	37	0	no	10	1	yes	3	6	yes
Fe	4	MIXED	16	M	ABT	PADDOCK	3	4	3	5	10	1.16	yes	0	476.36	0	0	0	0	0	0	13	0	11	3	0	0	1	0	0	0	38	0	0	27	0	no	39	0	no	1	38	yes
Garibaldi	5	PONY	10	M	ABT	PADDOCK	3	3	4	4	10	0	no	23.477	455.916	0	0	0	1	0	0	0	1	6	7	0	0	0	0	5	0	0	0	0	14	1	yes	5	0	no	0	5	yes
Harry	6	ARAB	15	M	ABT	PADDOCK	3	4	4	2	11	16.039	yes	165.743	218.506	0	79.066	0	0	0	0	4	0	6	1	3	0	18	0	0	0	0	0	1	11	0	no	22	0	no	22	0	no
Kim	1	MIXED	11	F	ABT	PADDOCK	4	3	4	5	11	1.2	yes	0	452.12	0	0	0	2	0	0	18	0	6	2	0	0	6	0	0	0	11	0	0	26	2	yes	17	0	no	6	11	yes
Makha	7	MIXED	7	F	ABT	PADDOCK	1	3	4	9	8	0	no	209.559	262.877	0	6.439	0	0	1	0	1	0	2	3	0	0	0	0	0	1	0	0	0	6	1	yes	1	1	yes	0	0	no
Maya	8	NORIKER	11	F	ABT	PADDOCK	0	2	3	4	5	0	no	15.519	461.158	0	2.719	0	0	0	0	0	1	2	0	0	0	0	0	1	1	6	0	0	3	0	no	8	1	yes	0	7	yes
Miricae	9	MERENCE	10	F	ABT	PADDOCK	3	3	3	2	9	7.6	yes	0	401.39	0	77.99	0	0	0	3	17	0	21	9	0	0	3	1	1	1	15	0	0	47	3	yes	21	2	yes	3	16	yes
Ofelia	10	SELLA ITALIANA	25	F	ABT	PADDOCK	3	2	3	5	8	12.4	yes	26.958	427.154	0	25.396	0	0	1	2	0	2	3	11	0	0	9	1	2	4	0	0	0	16	3	yes	16	5	yes	9	2	yes
Oregon	11	PAINT	7	M	ABT	PADDOCK	4	3	3	2	10	2.72	yes	133.756	331.515	0	14.119	0	1	0	1	2	0	3	2	0	0	11	2	0	1	0	0	0	7	2	yes	14	3	yes	11	0	no
Pandela	5	MIXED	14	F	ABT	PADDOCK	3	3	2	4	8	0	no	31.834	447.554	0	0	0	2	0	1	0	1	7	4	0	0	2	1	3	0	3	0	0	12	3	yes	9	1	yes	2	6	yes
Pemba	12	AKHAL TEKE	13	F	ABT	PADDOCK	3	4	3	8	13	0	no	10.478	464.398	0	0	0	1	1	0	0	0	4	1	0	0	0	0	0	0	0	0	0	5	2	yes	0	0	no	0	0	no
Saleg	13	THROUGHBRED	8	M	ABT	PADDOCK	3	4	4	4	11	1.44	yes	83.152	396.232	0	0	0	0	0	0	0	0	5	1	6	0	17	0	0	0	9	0	2	6	0	no	34	0	no	25	9	yes
Seventh	14	GIPSY	10	M	ABT	PADDOCK	2	2	4	6	8	1.04	yes	50.516	423.354	0	2.299	0	1	0	0	1	3	1	0	0	0	3	1	4	0	26	0	1	5	1	yes	35	1	yes	4	30	yes
Silver	15	MIXED	9	M	ABT	PADDOCK	4	4	4	6	12	22.44	yes	15.997	439.396	0	0	0	3	0	0	13	1	6	1	0	0	2	0	9	1	1	0	1	21	3	yes	14	1	yes	3	10	yes
Sofi	13	QUARAB	24	F	ABT	PADDOCK	NA	NA	NA	NA	NA	0	no	21.157	446.314	0	11.915	0	0	0	0	6	2	1	18	3	0	6	1	3	2	13	0	0	27	0	no	28	3	yes	9	16	yes
Spirit	16	MIXED	13	M	ABT	PADDOCK	4	3	3	0	10	2.92	yes	0	411.796	0	22.356	0	3	0	2	0	4	1	2	0	0	4	0	3	4	0	0	0	7	5	yes	11	4	yes	4	3	yes
Tequila	13	MIXED	18	F	ABT	PADDOCK	NA	NA	NA	NA	NA	3.2	yes	64.556	414.836	0	0	0	0	0	0	0	0	5	4	0	0	1	0	3	0	0	0	0	9	0	no	4	0	no	1	3	yes
Thiago	17	MIXED	14	M	ABT	PADDOCK	4	4	4	11	12	12.04	yes	6.757	339.425	0	123.344	0	2	10	0	0	2	6	3	0	0	5	0	3	3	10	0	0	11	12	yes	21	3	yes	5	13	yes
Utopia	16	MIXED	12	F	ABT	PADDOCK	4	3	3	0	10	3.12	yes	31.156	447.556	0	0	0	0	0	1	0	0	1	2	0	0	2	0	0	2	0	0	0	3	1	yes	4	2	yes	2	0	no
Africa	18	PAINT HORSE	10	F	TET	BOX	NA	NA	NA	NA	NA	0	no	142.31	291.591	0	0	0	2	0	0	0	0	7	2	0	0	1	0	8	0	0	0	0	9	2	yes	9	0	no	1	8	yes
Casper	19	MIXED	11	M	TET	PADDOCK	3	2	3	14	8	0	no	219.63	237.39	0	21.236	0	1	3	0	2	1	7	2	0	0	6	0	0	0	0	0	0	12	4	yes	6	0	no	6	0	no
Cervinia	20	BARDIGIANO	13	F	TET	PADDOCK	2	3	3	2	8	3.56	yes	23.394	421.431	0	4.279	0	0	0	0	0	0	0	2	0	0	2	0	0	0	0	0	0	2	0	no	2	0	no	2	0	no
Chilly	21	QUARTER	6	F	TET	BOX	4	2	3	3	9	0	no	0	460.2	0	0	0	1	0	0	7	0	5	2	0	0	1	0	1	2	45	0	0	14	1	yes	49	2	yes	1	46	yes
Doc	22	APPALOOSA	16	M	TET	PADDOCK	0	2	0	8	2	0	no	68.071	409.111	0	0	1	3	1	0	0	0	2	0	0	0	6	3	2	0	0	0	0	2	5	yes	11	3	yes	6	2	yes
Jill	22	QUARTER	14	M	TET	PADDOCK	4	3	3	6	10	0.639	yes	136.112	333.911	0	0	0	1	3	0	0	0	4	3	0	0	0	0	0	0	0	0	0	7	4	yes	0	0	no	0	0	no
Linda	23	QUARTER	11	F	TET	PADDOCK	2	2	4	1	8	1.44	yes	9.719	469.679	0	0	0	1	0	0	0	3	10	6	0	0	8	1	3	0	0	0	0	19	1	yes	12	1	yes	8	3	yes
Miss	24	PAINT	9	F	TET	PADDOCK	1	3	4	8	8	0	no	13.72	384.039	0	0	0	2	0	0	0	0	3	0	0	0	1	0	9	0	0	0	0	3	2	yes	10	0	no	1	9	yes
No joke	25	OLANDESE	9	M	TET	BOX	3	3	3	0	9	0	no	12.357	467.037	0	0	0	0	2	0	1	0	2	0	0	0	3	0	3	0	8	0	0	3	2	yes	14	0	no	3	11	yes
Parny	26	THROUGHBRED	9	F	TET	PADDOCK	0	4	0	9	4	0	no	0	445.959	33.439	0	1	0	0	0	0	0	0	0	0	1	0	0	0	0	0	0	0	0	1	yes	1	0	no	1	0	no
Persefone	27	PONY	6	F	TET	PADDOCK	2	3	4	13	9	0	no	129.59	349.789	0	0	0	0	0	0	0	2	4	5	0	0	3	0	0	0	0	0	0	11	0	no	3	0	no	3	0	no
Pico	28	NA	NA	M	TET	PADDOCK	NA	NA	NA	NA	NA	0	no	51.231	419.11	0	0	0	0	0	0	1	0	6	2	10	0	37	4	0	4	0	0	0	9	0	no	55	8	yes	47	0	no
Red	29	MIXED	16	M	TET	PADDOCK	0	3	3	2	6	1.759	yes	45.515	432.114	0	0	0	2	0	0	0	0	0	2	1	0	7	0	0	0	0	0	1	2	2	yes	9	0	no	9	0	no
Rope	30	QUARTER	8	F	TET	BOX	2	0	1	4	3	0	no	27.637	451.757	0	0	0	0	0	0	0	0	0	1	0	0	0	0	2	0	2	0	0	1	0	no	4	0	no	0	4	yes
Sahib	31	MIXED	30	M	TET	PADDOCK	4	3	3	2	10	0	no	0	479.4	0	0	0	1	0	0	0	0	1	0	0	0	0	0	0	0	0	0	0	1	1	yes	0	0	no	0	0	no
Shakira	32	QUARTER	5	F	TET	BOX	4	3	3	2	13	0	no	51.795	427.595	0	0	0	0	0	0	4	0	3	0	0	0	6	0	18	5	14	0	0	7	0	no	43	5	yes	6	32	yes
Spartaco	33	MIXED	20	M	TET	PADDOCK	4	4	3	0	12	1.48	yes	19.279	460.119	0	0	0	3	1	1	1	5	7	2	4	0	9	5	4	0	4	0	0	15	5	yes	26	5	yes	13	8	yes
Speedy	34	APPALOOSA	17	M	TET	PADDOCK	3	3	3	2	9	0	no	27.436	451.956	0	0	0	2	0	0	0	0	3	0	0	0	3	0	0	0	0	0	0	3	2	yes	3	0	no	3	0	no
Tinky	35	PAINT	12	M	TET	PADDOCK	3	4	4	4	12	0	no	0	479.4	0	0	0	5	0	0	3	4	3	1	3	0	4	0	0	0	0	0	1	11	5	yes	8	0	no	8	0	no
Topper	36	QUARTER	14	M	TET	PADDOCK	3	4	0	4	7	0	no	0	479.4	0	0	0	0	0	0	0	3	0	0	7	0	12	0	0	0	0	0	0	3	0	no	19	0	no	19	0	no
